# *De novo* DNA methyltransferase activity in colorectal cancer is directed towards H3K36me3 marked CpG islands

**DOI:** 10.1101/676346

**Authors:** Roza H. Ali Masalmeh, Cristina Rubio-Ramon, Francesca Taglini, Jonathan Higham, Hazel Davidson-Smith, Richard Clark, Jimi Wills, Andrew J. Finch, Lee Murphy, Duncan Sproul

## Abstract

The aberrant gain of DNA methylation at CpG islands (CGIs) is frequently observed in colorectal tumours and may silence the expression of tumour suppressors such as *MLH1*. Current models propose that these CGIs are targeted by *de novo* DNA methyltransferases (DNMTs) in a sequence-specific manner but this has not been tested. Using ectopically integrated CGIs, we find that aberrantly methylated CGIs are subject to low levels of *de novo* DNMT activity in colorectal cancer cells. By delineating DNMT targets, we find that instead *de novo* DNMT activity is targeted primarily to CGIs marked by the histone modification H3K36me3, a mark associated with transcriptional elongation. These H3K36me3 marked CGIs are heavily methylated in colorectal tumours and the normal colon suggesting that *de novo* DNMT activity at CGIs in colorectal cancer is focused on similar targets to normal tissues and not greatly remodelled by tumourigenesis.
