## Supplementary table 2 for "*De novo* DNA methyltransferase activity in colorectal cancer is directed towards H3K36me3 marked CpG islands"

### Sheet: Table S1
Supplmentary table 2
Oligonucleotides used in this study
Primers for cloning CGIs - includes 15bp homology for HD cloning in pEGFP-N2-pB-min vector
Target	Forward primer sequence	Reverse primer sequence
VWA1	TTGACGCATGGCTAGGCTACCACGTGCAGTTCG	AATTGACGCATGTTAAATTATCACCCACGGACCC
TNFRSF1A	TTGACGCATGGCTAGCCGCACGAATTCCTTCCAGC	AATTGACGCATGTTACGCCACCTTCTCTCTTTCAGGG
CDH7	TTGACGCATGGCTAGTTCGCGTTCTTTTCCAGTAGCCC	AATTGACGCATGTTACGTGTGCATCCGAAAGAACGTG
CDH13	TTGACGCATGGCTAGGCCTCTACCCAATGCTTTCGTGA	AATTGACGCATGTTAAGCTCTCTCCTCCTCCCGTTAAC
CDKN2A	TTGACGCATGGCTAGGCCTCCGACCGTAACTATTCGG	AATTGACGCATGTTAGAGCCCAGTCCTCCTTCCTTG
BUB1	TTGACGCATGGCTAGCTAACGAATTATCCAGATTGCTCCA	AATTGACGCATGTTAGGCCAGGTTTCGGTTCAAC
ZFP42	TTGACGCATGGCTAGTGATTACACCCACGCGTATTTGT	AATTGACGCATGTTACATGAAACAAGACTCACCCCTGTT
EPHB1	TTGACGCATGGCTAGTAGCTAGCAATGTGACACCAGGA	AATTGACGCATGTTAGCAAAGCAGCCAGAGGAACC
DAZL	TTGACGCATGGCTAGGCCGAGTTTCACCCACGAGTGAA	AATTGACGCATGTTAGACTGAGGCACCGGACCTGC
SFRP1	TTGACGCATGGCTAGCGTCCTGCCGCAAACTTCCAG	AATTGACGCATGTTATCTCCCCTTGTCTCTTTCCTCCT
MLH1	TTGACGCATGGCTAGGACGAAGAGACCCAGCAACCCAC	AATTGACGCATGTTAAGAAACACACGGTCTGCGGAAAA
GATA4	TTGACGCATGGCTAGCGGGGAGGGAGAAAGGGAAC	AATTGACGCATGTTAGTTGGGCAATTTCGGTGAAGTGA
Bisulfite PCR primers for native CGI loci
Target	Forward primer sequence	Reverse primer sequence
CDH7 L	AAGGAATTTATTTGTATAGATTYGTTAGG	AACTCCTCCTCCAATCACAAC
CDH7 R1	AGTGGGTTGTGATTGGAGG	CACTCACCTAAAACCTCRCTA
CDH7 R2	GTTGTGATTGGAGGAGGAGTT	CAACAAAAACRCACATCTACC
CDH13 L	TTTTGTAAAGTTATTGGTTTTGGTTATTA	CAACCCCTCTTCCCTACCT
CDH13 R1	AGGTAGGGAAGAGGGGTTG	CCTCTAACTAAATCTTTCTCCAATACA
CDH13 R2	TTTTTTGTTTTAGGTAGGGAAGAGG	AAAAACCAAAATTACCCCACTTAATATAAA
BUB1 L	ATATAAGGTTTAGGATTTTTGTTAGGTTG	ACCTACCTTCTTTTACCCCCT
BUB1 R	AGGGGGTAAAAGAAGGTAGGT	CCTAAATAACTAAAACAAAAAAACCAATTC
GATA4 L	GGATGAGGATTATAGGAAGGGG	AACCCTACCTACTAAACCTAAAAATTC
GATA4 R	GAATTTTTAGGTTTAGTAGGTAGGGTT	AAAAACAAAACAAAAATTAAACAATTTCR
ZFP42 L	GGTTTAAAAGGGTAAATGTGATTATATTTA	ATCTAATCAAACTACAACCACCCA
ZFP42 R	AGTTGATGGGTGGTTGTAGTT	ACACATTCCAAATAATAAACAACACAA
DAZL L	TGTGGGTTATGGTTGTGGTG	CTTCATCTTTAACTCCTTTAACCACT
DAZL R	AGTGGTTAAAGGAGTTAAAGATGAAG	RCCTTCCTAAAACTAAAACACC
SFRP1 L	TTTTGTYGTAAATTTTTAGGGATTTT	CACTCCAACCCTACAACCTC
SFRP1 R	GAGGTTGTAGGGTTGGAGTG	TCTAATTCTAATAAACCRAACC
EPHB1 R	GTTGTTGTTTYGGTTTGGTTT	ACTCCCAAACCTCCTTACCC
MLH1 L	GCCTCGTCGACTTCCATCTTGCT	CGAATAACCCCTGCCACGAACGA
CDKN2A L	GTTTTYGTTGTAGATTTTTTATTTATTTGGAT	ATCCCTCCAAAAAATTTAAAAAACAAAAT
CDKN2A R	ATTTTGTTTTTTAAATTTTTTGGAGGGAT	CCAATCCTCCTTCCTTACCAA
VWA1	TGTTTTTTGATTTTTTGTATTATTTATAGA	CACCAACTCCAACACATAATAACC
TNFRSF1A	GTTTTGTTGGTGAGGATATTTAAAA	CAAAAACAAACAAAAACTAACAACC
BRCA2	GGGGAATAGGTTTTGAGAGAATATT	CCAAACCACCCTACTTAAAAAAAC
Bisulfite PCR primers for integrated CGI loci
Target	Forward primer sequence	Reverse primer sequence
CDH7 L	GATAGTTTGCGTAAAATTGACGTATG	TCCTCCAATCACAACCCACT
CDH7 R1	GTTGTGATTGGAGGAGGAGTT	TAAAAATAATCATACGTAAAATTAACGCATA
CDH7 R2	GTTGTGATTGGAGGAGGAGTT	TTAACCCTAAAAAAATAATCATATTATAACRTA
CDH13 L	TTAATTTTAGAAAGATAGTTTGYGTAAAATTG	CAACCCCTCTTCCCTACCT
CDH13 R1	AGGTAGGGAAGAGGGGTTG	TAAAAATAATCATACGTAAAATTAACGCATA
CDH13 R2	AGGTAGGGAAGAGGGGTTG	TTAACCCTAAAAAAATAATCATATTATAACRTA
ZFP1 L	GATAGTTTGCGTAAAATTGACGTATG	ATCTAATCAAACTACAACCACCCA
ZFP1 R	TGGGTGGTTGTAGTTTGATTAGAT	TAAAAATAATCATACGTAAAATTAACGCATA
GATA4 L1	GATAGTTTGCGTAAAATTGACGTATG	AACCCTACCTACTAAACCTAAAAATTC
GATA4 L2	TTAATTTTAGAAAGATAGTTTGYGTAAAATTG	CTCCCCCAACAAACAAAATCC
GATA4 R	GAATTTTTAGGTTTAGTAGGTAGGGTT	TAAAAATAATCATACGTAAAATTAACGCATA
EPHB1 L	GATAGTTTGCGTAAAATTGACGTATG	ACACCAACAACCAACTTACTC
EPHB1 R1	GGTTTTGGATTATTTATTATTGTTTTTTTTGG	GATAGTTTGCGTAAAATTGACGTATG
EPHB1 R2	GTTGTTGTTTYGGTTTGGTTT	TAAAAATAATCATACGTAAAATTAACGCATA
SFRP1 R1	GAGGTTGTAGGGTTGGAGTG	TAAAAATAATCATACGTAAAATTAACGCATA
SFRP1 R2	GTATTGATTTYGGAGGTTGTAGG	TAAAAATAATCATACGTAAAATTAACGCATA
DAZL L	GATAGTTTGCGTAAAATTGACGTATG	CCTCACAACAACCCCAAAAATAA
DAZL R	TTATTTTTGGGGTTGTTGTGAGG	TAAAAATAATCATACGTAAAATTAACGCATA
MLH1 L	GATAGTTTGCGTAAAATTGACGTATG	ATCATCTCTTTAATAACATTAACTAACC
MLH1 R	GGTTAGTTAATGTTATTAAAGAGATGA	TAAAAATAATCATACGTAAAATTAACGCATA
CDKN2A L	GATAGTTTGCGTAAAATTGACGTATG	ATCCCTCCAAAAAATTTAAAAAACAAAAT
CDKN2A R	TAGTTAGTYGAAGGTTTTATGTTGTTT	TAAAAATAATCATACGTAAAATTAACGCATA
BUB1 L	GATAGTTTGCGTAAAATTGACGTATG	CCCCAAACCTACCTTCTTTTAC
Primers for Sanger sequencing of pGEM T-Easy bisulfite clones
Target	Primer sequence
T7	TAATACGACTCACTATAGGG
SP6	TATTTAGGTGACACTATAG
ChIP primers for CGI loci
Target	Forward primer sequence	Reverse primer sequence
VWA1	AACTGACCGCTGTTCCCTGA	GCACCAGCTCCAGCACATAG
TNFRSF1A	TGAAAAAGGCTCAGGGACGA	CGAGGATGAGGGACGCTATG
BRCA2	AGTGGTGGTGGTAGTGGGTTGG	TTGGCAGAGACAAAAGGGCAAG
Oligonucleotides for plasmid construction
Oligo name	Sequence	Purpose
Min-req-T oligo	ATGCATTAGTTATTATTAACCCTAGAAAGATAGTCTGCGTAAAATTGACGCATGGCTAGCACCGGTACTAGTTTAATTAACATGCGTCAATTTTACGCATGATTATCTTTAACGTACGTCACAATATGATTATCTTTCTAGGGTTAATAATAGTAATCAATT	Generation of pEGFP-N2-pB-min vector
Min-req-B oligo	AATTGATTACTATTATTAACCCTAGAAAGATAATCATATTGTGACGTACGTTAAAGATAATCATGCGTAAAATTGACGCATGTTAATTAAACTAGTACCGGTGCTAGCCATGCGTCAATTTTACGCAGACTATCTTTCTAGGGTTAATAATAACTAATGCAT	Generation of pEGFP-N2-pB-min vector
DNMT3B-KI-gRNA24_T	CACCGAAAGCATGAAGGGAGACACC	To clone gRNA in pSpCas9(BB)-2A-GFP
DNMT3B-KI-gRNA24_B	AAACGGTGTCTCCCTTCATGCTTTC	To clone gRNA in pSpCas9(BB)-2A-GFP
U-3B-3XT7-5'	TCAGAATTCCACCCTAAGAATGCATCCTGGGGCCTTGGCCTGAGAACACAGAGCCCATGGCGGGGGAACACTGTCCCTCTCATGTCCCTGCTTCCCTTTCACCCACCCATTCTGGCTTCTCCCACAGGAAAGCATGGCTTCCATGACCGGCGGGCAGC	5' flanking IDT Ultramer to tag DNMT3B
U-3XT7	ATGGCTTCCATGACCGGCGGGCAGCAAATGGGCGGGTCCAGCGCCAGCATGGCCTCTATGACAGGGGGACAACAGATGGGGGGAAGCTCTGCTAGAATGGCTAGCATGACAGGAGGCCAGCAAATGGGATCTAGA	3XT7 tag IDT Ultramer to tag DNMT3B
U-3B-3XT7-3'	ATCGAATTCCGGATAGCCTCCAGGATTGGGGGCGAGTCGGAGGACTGGTCGCTGCAGGCCCCGTTGACGAGGATCGAGTCTTCCCTCCCGCCGGCGTCCTCTTCTCCATTGAGATGTCTCGTGTCTCCCTTCATTCTAGATCCCATTTGCTGGCCTCCT	3' flanking IDT Ultramer to tage DNMT3B
gDNA-3XT7-3B_T	CCTGTCCACATGGAACCAAGTCC	To check for 3xT7 tag integration in transfected clones
gDNA-3XT7-3B_B	CTGTTGTCCCCCTGTCATAGAGG	To check for 3xT7 tag integration in transfected clones
